# Pitfalls of genotyping microbial communities with rapidly growing genome collections

**DOI:** 10.1101/2022.06.30.498336

**Authors:** Chunyu Zhao, Zhou Jason Shi, Katherine S. Pollard

## Abstract

Detecting genetic variants in metagenomic data is a priority for understanding the evolution, ecology, and functional characteristics of microbial communities. Many recent tools that perform this metagenotyping rely on aligning reads of unknown origin to a reference database of sequences from many species before calling variants. Using simulations designed to represent a wide range of scenarios, we demonstrate that diverse and closely related species both reduce the power and accuracy of reference-based metagenotyping. We identify multi-mapping reads as a prevalent source of errors and illustrate a tradeoff between retaining correct alignments versus limiting incorrect alignments, many of which map reads to the wrong species. Then we quantitatively evaluate several actionable mitigation strategies and review emerging methods with promise to further improve metagenotyping. These findings document a critical challenge that has come to light through the rapid growth of genome collections that push the limits of current alignment algorithms. Our results have implications beyond metagenotyping to the many tools in microbial genomics that depend upon accurate read mapping.

**HIGHLIGHTS:**

- Most microbial species are genetically diverse. Their single nucleotide variants can be genotyped using metagenomic data aligned to databases constructed from genome collections (“metagenotyping”).
- Microbial genome collections have grown and now contain many pairs of closely related species.
- Closely related species produce high-scoring but incorrect alignments while also reducing the uniqueness of correct alignments. Both cause metagenotype errors.
- This dilemma can be mitigated by leveraging paired-end reads, customizing databases to species detected in the sample, and adjusting post-alignment filters.
