## Supplementary material for "Pitfalls of genotyping microbial communities with rapidly growing genome collections": Table S3

### Sheet: Figure 3GH
Reference genome	Genome for simulation	ANI	Species
GCF_001729745.1	GCF_014901495.1	99.0665	Enterobacter hormaechei_A
GCF_001729745.1	GCF_900075065.1	99.0389	Enterobacter hormaechei_A
GCF_001729745.1	GCA_900558215.1	99.0224	Enterobacter hormaechei_A
GCF_001729745.1	GCF_017161765.1	99.0211	Enterobacter hormaechei_A
GCF_001729745.1	GCA_000784905.1	98.9972	Enterobacter hormaechei_A
GCF_001729745.1	GCF_007004295.1	98.9959	Enterobacter hormaechei_A
GCF_001729745.1	GCF_004118875.1	98.9875	Enterobacter hormaechei_A
GCF_001729745.1	GCF_015704815.1	98.9857	Enterobacter hormaechei_A
GCF_001729745.1	GCF_000956925.1	98.9735	Enterobacter hormaechei_A
GCF_001729745.1	GCF_003427155.1	98.9723	Enterobacter hormaechei_A
GCF_001729745.1	GCF_013624995.1	98.9679	Enterobacter hormaechei_A
GCF_001729745.1	GCF_900076075.1	98.9667	Enterobacter hormaechei_A
GCF_001729745.1	GCF_002333805.1	98.962	Enterobacter hormaechei_A
GCF_001729745.1	GCF_002333665.1	98.956	Enterobacter hormaechei_A
GCF_001729745.1	GCF_000474805.1	98.9528	Enterobacter hormaechei_A
GCF_001729745.1	GCF_002333905.1	98.9516	Enterobacter hormaechei_A
GCF_001729745.1	GCF_013734275.1	98.933	Enterobacter hormaechei_A
GCF_001729745.1	GCF_017498325.1	98.9207	Enterobacter hormaechei_A
GCF_001729745.1	GCF_000534655.1	98.9167	Enterobacter hormaechei_A
GCF_001729745.1	GCF_009875475.1	98.8101	Enterobacter hormaechei_A
GCF_001729745.1	GCF_015159675.1	98.2859	Enterobacter hormaechei_A
GCF_001729745.1	GCF_008271405.2	96.0045	Enterobacter hormaechei_A
GCF_001729745.1	GCF_003986775.1	95.9739	Enterobacter hormaechei_A
GCF_001729745.1	GCF_002151935.1	95.9682	Enterobacter hormaechei_A
GCF_001729745.1	GCF_008642005.1	95.9652	Enterobacter hormaechei_A
GCF_001729745.1	GCF_003186565.1	95.9614	Enterobacter hormaechei_A
GCF_001729745.1	GCF_016773065.1	95.9612	Enterobacter hormaechei_A
GCF_001729745.1	GCF_003409995.1	95.9599	Enterobacter hormaechei_A
GCF_001729745.1	GCF_001984805.1	95.9549	Enterobacter hormaechei_A
GCF_001729745.1	GCF_016773155.1	95.9533	Enterobacter hormaechei_A
GCF_001729745.1	GCF_001631055.1	95.9502	Enterobacter hormaechei_A
GCF_001729745.1	GCF_011392645.1	95.9434	Enterobacter hormaechei_A
GCF_001729745.1	GCF_003965675.1	95.942	Enterobacter hormaechei_A
GCF_001729745.1	GCA_900558105.1	95.9358	Enterobacter hormaechei_A
GCF_001729745.1	GCF_009728975.1	95.9352	Enterobacter hormaechei_A
GCF_001729745.1	GCF_008640865.1	95.9313	Enterobacter hormaechei_A
GCF_001729745.1	GCF_002333625.1	95.9284	Enterobacter hormaechei_A
GCF_001729745.1	GCA_900558285.1	95.9269	Enterobacter hormaechei_A
GCF_001729745.1	GCF_001011865.1	95.9225	Enterobacter hormaechei_A
GCF_001729745.1	GCF_900075105.1	95.9203	Enterobacter hormaechei_A
GCF_001729745.1	GCF_900076225.1	95.9197	Enterobacter hormaechei_A
GCF_001729745.1	GCF_014901575.1	95.9165	Enterobacter hormaechei_A
GCF_001729745.1	GCF_003176615.1	95.9164	Enterobacter hormaechei_A
GCF_001729745.1	GCF_900076205.1	95.9159	Enterobacter hormaechei_A
GCF_001729745.1	GCF_900076115.1	95.9156	Enterobacter hormaechei_A
GCF_001729745.1	GCF_900077795.1	95.9131	Enterobacter hormaechei_A
GCF_001729745.1	GCF_001525015.1	95.9122	Enterobacter hormaechei_A
GCF_001729745.1	GCF_004005155.1	95.9121	Enterobacter hormaechei_A
GCF_001729745.1	GCF_008368685.1	95.9046	Enterobacter hormaechei_A
GCF_001729745.1	GCF_017581685.1	95.9025	Enterobacter hormaechei_A
GCF_001729745.1	GCF_003964535.1	95.8964	Enterobacter hormaechei_A
GCF_001729745.1	GCF_001631505.1	95.8957	Enterobacter hormaechei_A
GCF_001729745.1	GCF_900075115.1	95.8921	Enterobacter hormaechei_A
GCF_001729745.1	GCF_002334805.1	95.8906	Enterobacter hormaechei_A
GCF_001729745.1	GCF_900076625.1	95.887	Enterobacter hormaechei_A
GCF_001729745.1	GCF_000534755.1	95.8867	Enterobacter hormaechei_A
GCF_001729745.1	GCF_018441965.1	95.886	Enterobacter hormaechei_A
GCF_001729745.1	GCF_900077955.1	95.8851	Enterobacter hormaechei_A
GCF_001729745.1	GCA_900558435.1	95.882	Enterobacter hormaechei_A
GCF_001729745.1	GCF_900075175.1	95.8816	Enterobacter hormaechei_A
GCF_001729745.1	GCA_900558525.1	95.8811	Enterobacter hormaechei_A
GCF_001729745.1	GCF_001472535.1	95.8799	Enterobacter hormaechei_A
GCF_001729745.1	GCF_001525325.1	95.8799	Enterobacter hormaechei_A
GCF_001729745.1	GCF_900075015.1	95.8763	Enterobacter hormaechei_A
GCF_001729745.1	GCF_018446335.1	95.8758	Enterobacter hormaechei_A
GCF_001729745.1	GCF_017898075.1	95.8753	Enterobacter hormaechei_A
GCF_001729745.1	GCF_015910265.1	95.8741	Enterobacter hormaechei_A
GCF_001729745.1	GCF_009362395.1	95.8735	Enterobacter hormaechei_A
GCF_001729745.1	GCF_003289315.1	95.8685	Enterobacter hormaechei_A
GCF_001729745.1	GCF_001653625.1	95.863	Enterobacter hormaechei_A
GCF_001729745.1	GCF_000966055.1	95.8599	Enterobacter hormaechei_A
GCF_001729745.1	GCF_000958695.1	95.8569	Enterobacter hormaechei_A
GCF_001729745.1	GCF_002185845.2	95.8567	Enterobacter hormaechei_A
GCF_001729745.1	GCF_016772875.1	95.8566	Enterobacter hormaechei_A
GCF_001729745.1	GCF_001525045.1	95.8565	Enterobacter hormaechei_A
GCF_001729745.1	GCF_900075945.1	95.8541	Enterobacter hormaechei_A
GCF_001729745.1	GCF_900075675.1	95.8527	Enterobacter hormaechei_A
GCF_001729745.1	GCF_009887815.1	95.8504	Enterobacter hormaechei_A
GCF_001729745.1	GCF_000783835.2	95.8488	Enterobacter hormaechei_A
GCF_001729745.1	GCF_009177025.1	95.8481	Enterobacter hormaechei_A
GCF_001729745.1	GCA_015330005.1	95.8479	Enterobacter hormaechei_A
GCF_001729745.1	GCF_001472075.1	95.8434	Enterobacter hormaechei_A
GCF_001729745.1	GCF_001525475.1	95.8359	Enterobacter hormaechei_A
GCF_001729745.1	GCF_900077815.1	95.8313	Enterobacter hormaechei_A
GCF_001729745.1	GCF_014903425.1	95.8283	Enterobacter hormaechei_A
GCF_001729745.1	GCA_900558445.1	95.8249	Enterobacter hormaechei_A
GCF_001729745.1	GCF_013403095.1	95.8241	Enterobacter hormaechei_A
GCF_001729745.1	GCF_008931785.1	95.8226	Enterobacter hormaechei_A
GCF_001729745.1	GCF_002417315.1	95.8225	Enterobacter hormaechei_A
GCF_001729745.1	GCF_000784055.1	95.8222	Enterobacter hormaechei_A
GCF_001729745.1	GCF_001022605.1	95.8192	Enterobacter hormaechei_A
GCF_001729745.1	GCA_900558715.1	95.8164	Enterobacter hormaechei_A
GCF_001729745.1	GCF_001472875.1	95.8151	Enterobacter hormaechei_A
GCF_001729745.1	GCA_900558685.1	95.8126	Enterobacter hormaechei_A
GCF_001729745.1	GCF_000957405.1	95.8111	Enterobacter hormaechei_A
GCF_001729745.1	GCF_003289775.1	95.7952	Enterobacter hormaechei_A
GCF_001729745.1	GCF_900077985.1	95.7883	Enterobacter hormaechei_A
GCF_001729745.1	GCF_001525225.1	95.7865	Enterobacter hormaechei_A
GCF_001729745.1	GCF_013625265.1	95.7484	Enterobacter hormaechei_A
GCF_001729745.1	GCF_003964735.1	95.7382	Enterobacter hormaechei_A
GCF_000011705.1	GCF_900598695.1	99.3639	Burkholderia mallei
GCF_000011705.1	GCF_900596325.1	99.3539	Burkholderia mallei
GCF_000011705.1	GCF_900591375.1	99.3508	Burkholderia mallei
GCF_000011705.1	GCF_003798365.1	99.3438	Burkholderia mallei
GCF_000011705.1	GCF_900597145.1	99.3436	Burkholderia mallei
GCF_000011705.1	GCF_900597065.1	99.341	Burkholderia mallei
GCF_000011705.1	GCF_008728375.1	99.3383	Burkholderia mallei
GCF_000011705.1	GCF_900595905.1	99.3377	Burkholderia mallei
GCF_000011705.1	GCF_900593895.1	99.3366	Burkholderia mallei
GCF_000011705.1	GCF_900592585.1	99.3362	Burkholderia mallei
GCF_000011705.1	GCF_017653185.1	99.3353	Burkholderia mallei
GCF_000011705.1	GCF_000012785.1	99.3349	Burkholderia mallei
GCF_000011705.1	GCF_900593855.1	99.3343	Burkholderia mallei
GCF_000011705.1	GCF_000294635.1	99.3335	Burkholderia mallei
GCF_000011705.1	GCF_001320285.1	99.3314	Burkholderia mallei
GCF_000011705.1	GCF_001277895.1	99.3296	Burkholderia mallei
GCF_000011705.1	GCF_001212465.1	99.328	Burkholderia mallei
GCF_000011705.1	GCF_900596795.1	99.3258	Burkholderia mallei
GCF_000011705.1	GCF_900593665.1	99.3244	Burkholderia mallei
GCF_000011705.1	GCF_900593835.1	99.3197	Burkholderia mallei
GCF_000011705.1	GCF_900596435.1	99.3182	Burkholderia mallei
GCF_000011705.1	GCF_001320545.1	99.3167	Burkholderia mallei
GCF_000011705.1	GCF_001199735.1	99.3162	Burkholderia mallei
GCF_000011705.1	GCF_900597885.1	99.3153	Burkholderia mallei
GCF_000011705.1	GCF_900598385.1	99.3153	Burkholderia mallei
GCF_000011705.1	GCF_900592705.1	99.3153	Burkholderia mallei
GCF_000011705.1	GCF_900595095.1	99.3131	Burkholderia mallei
GCF_000011705.1	GCF_900595865.1	99.3124	Burkholderia mallei
GCF_000011705.1	GCF_001321605.1	99.3121	Burkholderia mallei
GCF_000011705.1	GCF_900595735.1	99.3121	Burkholderia mallei
GCF_000011705.1	GCF_017653505.1	99.3115	Burkholderia mallei
GCF_000011705.1	GCF_900592975.1	99.3093	Burkholderia mallei
GCF_000011705.1	GCF_009904315.1	99.3087	Burkholderia mallei
GCF_000011705.1	GCF_902141805.1	99.3078	Burkholderia mallei
GCF_000011705.1	GCF_001211565.1	99.3071	Burkholderia mallei
GCF_000011705.1	GCF_900592055.1	99.3061	Burkholderia mallei
GCF_000011705.1	GCF_001320425.1	99.3058	Burkholderia mallei
GCF_000011705.1	GCF_900594495.1	99.3053	Burkholderia mallei
GCF_000011705.1	GCF_900596555.1	99.305	Burkholderia mallei
GCF_000011705.1	GCF_900597815.1	99.3046	Burkholderia mallei
GCF_000011705.1	GCF_000774705.1	99.3036	Burkholderia mallei
GCF_000011705.1	GCF_002111245.1	99.303	Burkholderia mallei
GCF_000011705.1	GCF_900594125.1	99.301	Burkholderia mallei
GCF_000011705.1	GCF_009904325.1	99.3006	Burkholderia mallei
GCF_000011705.1	GCF_900597805.1	99.3005	Burkholderia mallei
GCF_000011705.1	GCF_001211405.1	99.299	Burkholderia mallei
GCF_000011705.1	GCF_900594595.1	99.2989	Burkholderia mallei
GCF_000011705.1	GCF_900594795.1	99.297	Burkholderia mallei
GCF_000011705.1	GCF_900594485.1	99.2969	Burkholderia mallei
GCF_000011705.1	GCF_900593485.1	99.2968	Burkholderia mallei
GCF_000011705.1	GCF_900595825.1	99.2954	Burkholderia mallei
GCF_000011705.1	GCF_000755965.1	99.2948	Burkholderia mallei
GCF_000011705.1	GCF_900593385.1	99.2935	Burkholderia mallei
GCF_000011705.1	GCF_014713015.1	99.2905	Burkholderia mallei
GCF_000011705.1	GCF_001327055.1	99.2885	Burkholderia mallei
GCF_000011705.1	GCF_001321445.1	99.2874	Burkholderia mallei
GCF_000011705.1	GCF_900594205.1	99.2872	Burkholderia mallei
GCF_000011705.1	GCF_900592295.1	99.2848	Burkholderia mallei
GCF_000011705.1	GCF_900594345.1	99.2848	Burkholderia mallei
GCF_000011705.1	GCF_014712825.1	99.2828	Burkholderia mallei
GCF_000011705.1	GCF_000774475.1	99.2815	Burkholderia mallei
GCF_000011705.1	GCF_900592755.1	99.2801	Burkholderia mallei
GCF_000011705.1	GCF_003268095.1	99.2801	Burkholderia mallei
GCF_000011705.1	GCF_900597605.1	99.2766	Burkholderia mallei
GCF_000011705.1	GCA_005862325.1	99.2745	Burkholderia mallei
GCF_000011705.1	GCF_000774395.1	99.2736	Burkholderia mallei
GCF_000011705.1	GCF_000959225.1	99.2727	Burkholderia mallei
GCF_000011705.1	GCF_900597725.1	99.2725	Burkholderia mallei
GCF_000011705.1	GCF_001197955.1	99.2721	Burkholderia mallei
GCF_000011705.1	GCF_000521645.1	99.2715	Burkholderia mallei
GCF_000011705.1	GCF_900597745.1	99.271	Burkholderia mallei
GCF_000011705.1	GCF_014712815.1	99.2703	Burkholderia mallei
GCF_000011705.1	GCF_014712915.1	99.2669	Burkholderia mallei
GCF_000011705.1	GCF_001975105.1	99.2665	Burkholderia mallei
GCF_000011705.1	GCF_000770535.1	99.2651	Burkholderia mallei
GCF_000011705.1	GCF_001980995.1	99.2634	Burkholderia mallei
GCF_000011705.1	GCF_001976685.1	99.2588	Burkholderia mallei
GCF_000011705.1	GCF_900592385.1	99.2581	Burkholderia mallei
GCF_000011705.1	GCF_000774695.1	99.2573	Burkholderia mallei
GCF_000011705.1	GCF_009360935.1	99.255	Burkholderia mallei
GCF_000011705.1	GCF_001977265.1	99.2502	Burkholderia mallei
GCF_000011705.1	GCF_000648335.1	99.2442	Burkholderia mallei
GCF_000011705.1	GCF_001977975.1	99.2406	Burkholderia mallei
GCF_000011705.1	GCF_001978725.1	99.2334	Burkholderia mallei
GCF_000011705.1	GCF_900593055.1	99.2326	Burkholderia mallei
GCF_000011705.1	GCF_017582925.1	99.2305	Burkholderia mallei
GCF_000011705.1	GCF_001976265.1	99.2209	Burkholderia mallei
GCF_000011705.1	GCF_001979485.1	99.2083	Burkholderia mallei
GCF_000011705.1	GCF_001980105.1	99.2	Burkholderia mallei
GCF_000011705.1	GCF_001976185.1	99.1959	Burkholderia mallei
GCF_000011705.1	GCF_001978265.1	99.1953	Burkholderia mallei
GCF_000011705.1	GCF_016881225.1	99.1925	Burkholderia mallei
GCF_000011705.1	GCF_001980485.1	99.1921	Burkholderia mallei
GCF_000011705.1	GCF_001979405.1	99.1891	Burkholderia mallei
GCF_000011705.1	GCF_002888155.1	99.1862	Burkholderia mallei
GCF_000011705.1	GCF_001976675.1	99.1779	Burkholderia mallei
GCF_000011705.1	GCF_003583425.1	99.1616	Burkholderia mallei
GCF_000011705.1	GCF_006383055.1	99.1508	Burkholderia mallei
GCF_000011705.1	GCF_001977475.1	99.142	Burkholderia mallei
GCF_000011705.1	GCF_001980465.1	99.1234	Burkholderia mallei

### Sheet: Figure S5
Reference genome	Genome for simulation	ANI	Reference type
GCF_008082005.1	GCA_000784905.1	95.177	boundary
GCF_008082005.1	GCA_015330005.1	95.9641	boundary
GCF_008082005.1	GCA_900558105.1	95.9817	boundary
GCF_008082005.1	GCA_900558215.1	95.2182	boundary
GCF_008082005.1	GCA_900558285.1	96.4192	boundary
GCF_008082005.1	GCA_900558435.1	96.3505	boundary
GCF_008082005.1	GCA_900558445.1	96.528	boundary
GCF_008082005.1	GCA_900558525.1	96.287	boundary
GCF_008082005.1	GCA_900558685.1	96.5362	boundary
GCF_008082005.1	GCA_900558715.1	96.5462	boundary
GCF_008082005.1	GCF_000474805.1	95.1978	boundary
GCF_008082005.1	GCF_000534655.1	95.1892	boundary
GCF_008082005.1	GCF_000534755.1	96.0437	boundary
GCF_008082005.1	GCF_000783835.2	96.5253	boundary
GCF_008082005.1	GCF_000784055.1	96.0522	boundary
GCF_008082005.1	GCF_000956925.1	95.1791	boundary
GCF_008082005.1	GCF_000957405.1	96.0133	boundary
GCF_008082005.1	GCF_000958695.1	96.0816	boundary
GCF_008082005.1	GCF_000966055.1	96.4648	boundary
GCF_008082005.1	GCF_001011865.1	96.413	boundary
GCF_008082005.1	GCF_001022605.1	96.5547	boundary
GCF_008082005.1	GCF_001472075.1	96.4944	boundary
GCF_008082005.1	GCF_001472535.1	96.5	boundary
GCF_008082005.1	GCF_001472875.1	96.4938	boundary
GCF_008082005.1	GCF_001525015.1	96.3683	boundary
GCF_008082005.1	GCF_001525045.1	96.0761	boundary
GCF_008082005.1	GCF_001525225.1	96.4884	boundary
GCF_008082005.1	GCF_001525325.1	96.0476	boundary
GCF_008082005.1	GCF_001525475.1	96.4462	boundary
GCF_008082005.1	GCF_001631055.1	96.3318	boundary
GCF_008082005.1	GCF_001631505.1	96.4024	boundary
GCF_008082005.1	GCF_001653625.1	96.3504	boundary
GCF_008082005.1	GCF_001984805.1	96.4135	boundary
GCF_008082005.1	GCF_002151935.1	96.4596	boundary
GCF_008082005.1	GCF_002185845.2	95.998	boundary
GCF_008082005.1	GCF_002333625.1	96.3829	boundary
GCF_008082005.1	GCF_002333665.1	95.2149	boundary
GCF_008082005.1	GCF_002333805.1	95.168	boundary
GCF_008082005.1	GCF_002333905.1	95.1791	boundary
GCF_008082005.1	GCF_002334805.1	96.3698	boundary
GCF_008082005.1	GCF_002417315.1	96.3979	boundary
GCF_008082005.1	GCF_003176615.1	96.5185	boundary
GCF_008082005.1	GCF_003186565.1	96.0436	boundary
GCF_008082005.1	GCF_003289315.1	96.3557	boundary
GCF_008082005.1	GCF_003289775.1	96.0077	boundary
GCF_008082005.1	GCF_003409995.1	95.9815	boundary
GCF_008082005.1	GCF_003427155.1	95.146	boundary
GCF_008082005.1	GCF_003964535.1	95.9855	boundary
GCF_008082005.1	GCF_003964735.1	96.4787	boundary
GCF_008082005.1	GCF_003965675.1	96.0019	boundary
GCF_008082005.1	GCF_003986775.1	96.0623	boundary
GCF_008082005.1	GCF_004005155.1	96.0409	boundary
GCF_008082005.1	GCF_004118875.1	95.2215	boundary
GCF_008082005.1	GCF_007004295.1	95.1742	boundary
GCF_008082005.1	GCF_008271405.2	96.5459	boundary
GCF_008082005.1	GCF_008368685.1	96.033	boundary
GCF_008082005.1	GCF_008640865.1	96.3515	boundary
GCF_008082005.1	GCF_008642005.1	95.9766	boundary
GCF_008082005.1	GCF_008931785.1	96.4052	boundary
GCF_008082005.1	GCF_009177025.1	96.4301	boundary
GCF_008082005.1	GCF_009362395.1	96.3094	boundary
GCF_008082005.1	GCF_009728975.1	95.9991	boundary
GCF_008082005.1	GCF_009875475.1	95.1397	boundary
GCF_008082005.1	GCF_009887815.1	96.5299	boundary
GCF_008082005.1	GCF_011392645.1	95.9943	boundary
GCF_008082005.1	GCF_013403095.1	96.3824	boundary
GCF_008082005.1	GCF_013624995.1	95.1134	boundary
GCF_008082005.1	GCF_013625265.1	96.294	boundary
GCF_008082005.1	GCF_013734275.1	95.1097	boundary
GCF_008082005.1	GCF_014901495.1	95.2214	boundary
GCF_008082005.1	GCF_014901575.1	96.4779	boundary
GCF_008082005.1	GCF_014903425.1	96.0258	boundary
GCF_008082005.1	GCF_015159675.1	95.492	boundary
GCF_008082005.1	GCF_015704815.1	95.2246	boundary
GCF_008082005.1	GCF_015910265.1	96.4993	boundary
GCF_008082005.1	GCF_016772875.1	96.4841	boundary
GCF_008082005.1	GCF_016773065.1	96.4674	boundary
GCF_008082005.1	GCF_016773155.1	96.5481	boundary
GCF_008082005.1	GCF_017161765.1	95.1509	boundary
GCF_008082005.1	GCF_017498325.1	95.1617	boundary
GCF_008082005.1	GCF_017581685.1	96.0471	boundary
GCF_008082005.1	GCF_017898075.1	96.4953	boundary
GCF_008082005.1	GCF_018441965.1	96.5383	boundary
GCF_008082005.1	GCF_018446335.1	96.5128	boundary
GCF_008082005.1	GCF_900075015.1	96.0275	boundary
GCF_008082005.1	GCF_900075065.1	95.178	boundary
GCF_008082005.1	GCF_900075105.1	96.2615	boundary
GCF_008082005.1	GCF_900075115.1	96.3338	boundary
GCF_008082005.1	GCF_900075175.1	96.5087	boundary
GCF_008082005.1	GCF_900075675.1	96.4128	boundary
GCF_008082005.1	GCF_900075945.1	96.469	boundary
GCF_008082005.1	GCF_900076075.1	95.1516	boundary
GCF_008082005.1	GCF_900076115.1	96.0526	boundary
GCF_008082005.1	GCF_900076205.1	96.4098	boundary
GCF_008082005.1	GCF_900076225.1	96.4789	boundary
GCF_008082005.1	GCF_900076625.1	95.9878	boundary
GCF_008082005.1	GCF_900077795.1	96.4042	boundary
GCF_008082005.1	GCF_900077815.1	96.3131	boundary
GCF_008082005.1	GCF_900077955.1	96.3551	boundary
GCF_008082005.1	GCF_900077985.1	96.373	boundary
GCF_003964925.1	GCA_000784905.1	95.878	centroid
GCF_003964925.1	GCA_015330005.1	97.0857	centroid
GCF_003964925.1	GCA_900558105.1	97.1984	centroid
GCF_003964925.1	GCA_900558215.1	95.8739	centroid
GCF_003964925.1	GCA_900558285.1	99.011	centroid
GCF_003964925.1	GCA_900558435.1	98.9436	centroid
GCF_003964925.1	GCA_900558445.1	98.9253	centroid
GCF_003964925.1	GCA_900558525.1	97.7339	centroid
GCF_003964925.1	GCA_900558685.1	99.1066	centroid
GCF_003964925.1	GCA_900558715.1	98.9341	centroid
GCF_003964925.1	GCF_000474805.1	95.8579	centroid
GCF_003964925.1	GCF_000534655.1	95.8977	centroid
GCF_003964925.1	GCF_000534755.1	97.1827	centroid
GCF_003964925.1	GCF_000783835.2	99.0732	centroid
GCF_003964925.1	GCF_000784055.1	97.2032	centroid
GCF_003964925.1	GCF_000956925.1	95.8962	centroid
GCF_003964925.1	GCF_000957405.1	97.1934	centroid
GCF_003964925.1	GCF_000958695.1	97.211	centroid
GCF_003964925.1	GCF_000966055.1	99.0336	centroid
GCF_003964925.1	GCF_001011865.1	99.077	centroid
GCF_003964925.1	GCF_001022605.1	99.5483	centroid
GCF_003964925.1	GCF_001472075.1	99.8681	centroid
GCF_003964925.1	GCF_001472535.1	99.8767	centroid
GCF_003964925.1	GCF_001472875.1	99.8643	centroid
GCF_003964925.1	GCF_001525015.1	98.9007	centroid
GCF_003964925.1	GCF_001525045.1	97.2352	centroid
GCF_003964925.1	GCF_001525225.1	98.8953	centroid
GCF_003964925.1	GCF_001525325.1	97.1778	centroid
GCF_003964925.1	GCF_001525475.1	99.8463	centroid
GCF_003964925.1	GCF_001631055.1	99.0227	centroid
GCF_003964925.1	GCF_001631505.1	99.8037	centroid
GCF_003964925.1	GCF_001653625.1	98.8912	centroid
GCF_003964925.1	GCF_001984805.1	99.804	centroid
GCF_003964925.1	GCF_002151935.1	99.0745	centroid
GCF_003964925.1	GCF_002185845.2	97.1777	centroid
GCF_003964925.1	GCF_002333625.1	99.0678	centroid
GCF_003964925.1	GCF_002333665.1	95.9204	centroid
GCF_003964925.1	GCF_002333805.1	95.9088	centroid
GCF_003964925.1	GCF_002333905.1	95.9119	centroid
GCF_003964925.1	GCF_002334805.1	99.0223	centroid
GCF_003964925.1	GCF_002417315.1	98.8845	centroid
GCF_003964925.1	GCF_003176615.1	99.8862	centroid
GCF_003964925.1	GCF_003186565.1	97.1869	centroid
GCF_003964925.1	GCF_003289315.1	97.6702	centroid
GCF_003964925.1	GCF_003289775.1	97.1908	centroid
GCF_003964925.1	GCF_003409995.1	97.1682	centroid
GCF_003964925.1	GCF_003427155.1	95.8924	centroid
GCF_003964925.1	GCF_003964535.1	97.1763	centroid
GCF_003964925.1	GCF_003964735.1	98.8773	centroid
GCF_003964925.1	GCF_003965675.1	97.2008	centroid
GCF_003964925.1	GCF_003986775.1	97.1667	centroid
GCF_003964925.1	GCF_004005155.1	97.1763	centroid
GCF_003964925.1	GCF_004118875.1	95.9118	centroid
GCF_003964925.1	GCF_007004295.1	95.9217	centroid
GCF_003964925.1	GCF_008271405.2	99.0108	centroid
GCF_003964925.1	GCF_008368685.1	97.2145	centroid
GCF_003964925.1	GCF_008640865.1	98.9565	centroid
GCF_003964925.1	GCF_008642005.1	97.2018	centroid
GCF_003964925.1	GCF_008931785.1	98.8811	centroid
GCF_003964925.1	GCF_009177025.1	98.9937	centroid
GCF_003964925.1	GCF_009362395.1	98.8864	centroid
GCF_003964925.1	GCF_009728975.1	97.2087	centroid
GCF_003964925.1	GCF_009875475.1	95.9195	centroid
GCF_003964925.1	GCF_009887815.1	99.8874	centroid
GCF_003964925.1	GCF_011392645.1	97.1107	centroid
GCF_003964925.1	GCF_013403095.1	98.8572	centroid
GCF_003964925.1	GCF_013624995.1	95.862	centroid
GCF_003964925.1	GCF_013625265.1	97.6498	centroid
GCF_003964925.1	GCF_013734275.1	95.9169	centroid
GCF_003964925.1	GCF_014901495.1	95.8901	centroid
GCF_003964925.1	GCF_014901575.1	99.0066	centroid
GCF_003964925.1	GCF_014903425.1	97.2233	centroid
GCF_003964925.1	GCF_015159675.1	96.5254	centroid
GCF_003964925.1	GCF_015704815.1	95.921	centroid
GCF_003964925.1	GCF_015910265.1	99.8449	centroid
GCF_003964925.1	GCF_016772875.1	99.5862	centroid
GCF_003964925.1	GCF_016773065.1	99.8544	centroid
GCF_003964925.1	GCF_016773155.1	99.8931	centroid
GCF_003964925.1	GCF_017161765.1	95.9206	centroid
GCF_003964925.1	GCF_017498325.1	95.9098	centroid
GCF_003964925.1	GCF_017581685.1	97.1294	centroid
GCF_003964925.1	GCF_017898075.1	99.864	centroid
GCF_003964925.1	GCF_018441965.1	99.8655	centroid
GCF_003964925.1	GCF_018446335.1	99.8907	centroid
GCF_003964925.1	GCF_900075015.1	97.1966	centroid
GCF_003964925.1	GCF_900075065.1	95.9298	centroid
GCF_003964925.1	GCF_900075105.1	97.7049	centroid
GCF_003964925.1	GCF_900075115.1	98.9306	centroid
GCF_003964925.1	GCF_900075175.1	99.8486	centroid
GCF_003964925.1	GCF_900075675.1	98.9083	centroid
GCF_003964925.1	GCF_900075945.1	99.8187	centroid
GCF_003964925.1	GCF_900076075.1	95.875	centroid
GCF_003964925.1	GCF_900076115.1	97.1504	centroid
GCF_003964925.1	GCF_900076205.1	99.0203	centroid
GCF_003964925.1	GCF_900076225.1	99.0443	centroid
GCF_003964925.1	GCF_900076625.1	97.1706	centroid
GCF_003964925.1	GCF_900077795.1	99.0235	centroid
GCF_003964925.1	GCF_900077815.1	97.7283	centroid
GCF_003964925.1	GCF_900077955.1	97.8014	centroid
GCF_003964925.1	GCF_900077985.1	98.8926	centroid
GCF_001729745.1	GCA_000784905.1	98.9972	default
GCF_001729745.1	GCA_015330005.1	95.8479	default
GCF_001729745.1	GCA_900558105.1	95.9358	default
GCF_001729745.1	GCA_900558215.1	99.0224	default
GCF_001729745.1	GCA_900558285.1	95.9269	default
GCF_001729745.1	GCA_900558435.1	95.882	default
GCF_001729745.1	GCA_900558445.1	95.8249	default
GCF_001729745.1	GCA_900558525.1	95.8811	default
GCF_001729745.1	GCA_900558685.1	95.8126	default
GCF_001729745.1	GCA_900558715.1	95.8164	default
GCF_001729745.1	GCF_000474805.1	98.9528	default
GCF_001729745.1	GCF_000534655.1	98.9167	default
GCF_001729745.1	GCF_000534755.1	95.8867	default
GCF_001729745.1	GCF_000783835.2	95.8488	default
GCF_001729745.1	GCF_000784055.1	95.8222	default
GCF_001729745.1	GCF_000956925.1	98.9735	default
GCF_001729745.1	GCF_000957405.1	95.8111	default
GCF_001729745.1	GCF_000958695.1	95.8569	default
GCF_001729745.1	GCF_000966055.1	95.8599	default
GCF_001729745.1	GCF_001011865.1	95.9225	default
GCF_001729745.1	GCF_001022605.1	95.8192	default
GCF_001729745.1	GCF_001472075.1	95.8434	default
GCF_001729745.1	GCF_001472535.1	95.8799	default
GCF_001729745.1	GCF_001472875.1	95.8151	default
GCF_001729745.1	GCF_001525015.1	95.9122	default
GCF_001729745.1	GCF_001525045.1	95.8565	default
GCF_001729745.1	GCF_001525225.1	95.7865	default
GCF_001729745.1	GCF_001525325.1	95.8799	default
GCF_001729745.1	GCF_001525475.1	95.8359	default
GCF_001729745.1	GCF_001631055.1	95.9502	default
GCF_001729745.1	GCF_001631505.1	95.8957	default
GCF_001729745.1	GCF_001653625.1	95.863	default
GCF_001729745.1	GCF_001984805.1	95.9549	default
GCF_001729745.1	GCF_002151935.1	95.9682	default
GCF_001729745.1	GCF_002185845.2	95.8567	default
GCF_001729745.1	GCF_002333625.1	95.9284	default
GCF_001729745.1	GCF_002333665.1	98.956	default
GCF_001729745.1	GCF_002333805.1	98.962	default
GCF_001729745.1	GCF_002333905.1	98.9516	default
GCF_001729745.1	GCF_002334805.1	95.8906	default
GCF_001729745.1	GCF_002417315.1	95.8225	default
GCF_001729745.1	GCF_003176615.1	95.9164	default
GCF_001729745.1	GCF_003186565.1	95.9614	default
GCF_001729745.1	GCF_003289315.1	95.8685	default
GCF_001729745.1	GCF_003289775.1	95.7952	default
GCF_001729745.1	GCF_003409995.1	95.9599	default
GCF_001729745.1	GCF_003427155.1	98.9723	default
GCF_001729745.1	GCF_003964535.1	95.8964	default
GCF_001729745.1	GCF_003964735.1	95.7382	default
GCF_001729745.1	GCF_003965675.1	95.942	default
GCF_001729745.1	GCF_003986775.1	95.9739	default
GCF_001729745.1	GCF_004005155.1	95.9121	default
GCF_001729745.1	GCF_004118875.1	98.9875	default
GCF_001729745.1	GCF_007004295.1	98.9959	default
GCF_001729745.1	GCF_008271405.2	96.0045	default
GCF_001729745.1	GCF_008368685.1	95.9046	default
GCF_001729745.1	GCF_008640865.1	95.9313	default
GCF_001729745.1	GCF_008642005.1	95.9652	default
GCF_001729745.1	GCF_008931785.1	95.8226	default
GCF_001729745.1	GCF_009177025.1	95.8481	default
GCF_001729745.1	GCF_009362395.1	95.8735	default
GCF_001729745.1	GCF_009728975.1	95.9352	default
GCF_001729745.1	GCF_009875475.1	98.8101	default
GCF_001729745.1	GCF_009887815.1	95.8504	default
GCF_001729745.1	GCF_011392645.1	95.9434	default
GCF_001729745.1	GCF_013403095.1	95.8241	default
GCF_001729745.1	GCF_013624995.1	98.9679	default
GCF_001729745.1	GCF_013625265.1	95.7484	default
GCF_001729745.1	GCF_013734275.1	98.933	default
GCF_001729745.1	GCF_014901495.1	99.0665	default
GCF_001729745.1	GCF_014901575.1	95.9165	default
GCF_001729745.1	GCF_014903425.1	95.8283	default
GCF_001729745.1	GCF_015159675.1	98.2859	default
GCF_001729745.1	GCF_015704815.1	98.9857	default
GCF_001729745.1	GCF_015910265.1	95.8741	default
GCF_001729745.1	GCF_016772875.1	95.8566	default
GCF_001729745.1	GCF_016773065.1	95.9612	default
GCF_001729745.1	GCF_016773155.1	95.9533	default
GCF_001729745.1	GCF_017161765.1	99.0211	default
GCF_001729745.1	GCF_017498325.1	98.9207	default
GCF_001729745.1	GCF_017581685.1	95.9025	default
GCF_001729745.1	GCF_017898075.1	95.8753	default
GCF_001729745.1	GCF_018441965.1	95.886	default
GCF_001729745.1	GCF_018446335.1	95.8758	default
GCF_001729745.1	GCF_900075015.1	95.8763	default
GCF_001729745.1	GCF_900075065.1	99.0389	default
GCF_001729745.1	GCF_900075105.1	95.9203	default
GCF_001729745.1	GCF_900075115.1	95.8921	default
GCF_001729745.1	GCF_900075175.1	95.8816	default
GCF_001729745.1	GCF_900075675.1	95.8527	default
GCF_001729745.1	GCF_900075945.1	95.8541	default
GCF_001729745.1	GCF_900076075.1	98.9667	default
GCF_001729745.1	GCF_900076115.1	95.9156	default
GCF_001729745.1	GCF_900076205.1	95.9159	default
GCF_001729745.1	GCF_900076225.1	95.9197	default
GCF_001729745.1	GCF_900076625.1	95.887	default
GCF_001729745.1	GCF_900077795.1	95.9131	default
GCF_001729745.1	GCF_900077815.1	95.8313	default
GCF_001729745.1	GCF_900077955.1	95.8851	default
GCF_001729745.1	GCF_900077985.1	95.7883	default
