## Supplementary material for "Pitfalls of genotyping microbial communities with rapidly growing genome collections": Table S4

### Sheet: Supplemental_table_327_anibins
accession	on_target_species	simulate_species	ani_bin	simluate_genome
GCF_016889925.1	101337	101337	ani.100	GUT_GENOME057510
GCF_016889925.1	101337	100236	ani.87	GUT_GENOME184317
GCF_016889925.1	101337	100105	ani.80	GUT_GENOME096575
GCF_016889925.1	101337	100196	ani.79	GUT_GENOME034180
GCF_016889925.1	101337	101378	ani.78	GUT_GENOME143357
GCF_016889925.1	101337	101302	ani.77	GUT_GENOME263099
GCF_000159875.2	100196	100196	ani.100	GUT_GENOME002317
GCF_000159875.2	100196	102281	ani.89	GUT_GENOME140385
GCF_000159875.2	100196	102549	ani.83	GUT_GENOME096127
GCF_000159875.2	100196	100788	ani.78	GUT_GENOME262275
GCF_000159875.2	100196	100013	ani.82	GUT_GENOME000626
GCF_000159875.2	100196	100029	ani.81	GUT_GENOME098609
GCF_000159875.2	100196	101370	ani.80	GUT_GENOME037634
GCF_000159875.2	100196	100265	ani.79	GUT_GENOME147865
GCF_000159875.2	100196	102366	ani.77	GUT_GENOME142030
GCF_016117815.1	101346	101346	ani.100	GUT_GENOME173811
GCF_016117815.1	101346	101370	ani.81	GUT_GENOME037634
GCF_016117815.1	101346	103681	ani.80	GUT_GENOME095974
GCF_016117815.1	101346	101345	ani.79	GUT_GENOME000638
GCF_016117815.1	101346	104019	ani.78	GUT_GENOME117678
GCF_016117815.1	101346	100028	ani.77	GUT_GENOME103825
GCF_902373865.1	101321	101321	ani.100	GUT_GENOME043850
GCF_902373865.1	101321	101359	ani.77	GUT_GENOME103740
GCF_902373865.1	101321	104253	ani.94	GUT_GENOME174827
GCF_902373865.1	101321	102846	ani.79	GUT_GENOME222573
GCF_902373865.1	101321	103933	ani.78	GUT_GENOME065975
GCF_902373865.1	101321	102344	ani.76	GUT_GENOME141264
GCF_902373725.1	101309	101309	ani.100	GUT_GENOME207898
GCF_902373725.1	101309	102355	ani.92	GUT_GENOME141699
GCF_902373725.1	101309	103116	ani.88	GUT_GENOME208172
GCF_902373725.1	101309	102375	ani.77	GUT_GENOME143234
GCF_902373725.1	101309	102001	ani.75	GUT_GENOME023727
GCF_900637145.1	102469	102469	ani.100	GUT_GENOME066061
GCF_900637145.1	102469	103383	ani.81	GUT_GENOME207503
GCF_900637145.1	102469	102397	ani.80	GUT_GENOME096476
GCF_900637145.1	102469	103069	ani.79	GUT_GENOME016835
GCF_900637145.1	102469	101471	ani.78	GUT_GENOME096135
GCF_900637145.1	102469	100113	ani.77	GUT_GENOME212890
GCF_902381755.1	101490	101490	ani.100	GUT_GENOME061907
GCF_902381755.1	101490	100756	ani.93	GUT_GENOME222880
GCF_902381755.1	101490	103683	ani.91	GUT_GENOME000387
GCF_902381755.1	101490	103452	ani.83	GUT_GENOME236093
GCF_902381755.1	101490	101354	ani.81	GUT_GENOME081981
GCF_902381755.1	101490	103069	ani.79	GUT_GENOME016835
GCF_902381755.1	101490	102365	ani.78	GUT_GENOME000813
GCF_902381755.1	101490	100138	ani.77	GUT_GENOME062493
GCF_016894205.1	101313	101313	ani.100	GUT_GENOME102621
GCF_016894205.1	101313	101661	ani.82	GUT_GENOME103113
GCF_016894205.1	101313	100105	ani.84	GUT_GENOME096575
GCF_016894205.1	101313	102455	ani.79	GUT_GENOME143231
GCF_016894205.1	101313	102470	ani.78	GUT_GENOME246924
GCF_016894205.1	101313	100133	ani.77	GUT_GENOME005957
GCF_020149745.1	101378	101378	ani.100	GUT_GENOME143355
GCF_020149745.1	101378	100013	ani.93	GUT_GENOME000626
GCF_020149745.1	101378	101345	ani.92	GUT_GENOME000638
GCF_020149745.1	101378	100029	ani.86	GUT_GENOME098609
GCF_020149745.1	101378	102549	ani.83	GUT_GENOME096127
GCF_020149745.1	101378	100098	ani.80	GUT_GENOME000037
GCF_020149745.1	101378	100224	ani.78	GUT_GENOME064214
GCF_020149745.1	101378	100788	ani.77	GUT_GENOME262275
GCF_020149745.1	101378	103312	ani.81	GUT_GENOME181795
GCF_020149745.1	101378	101433	ani.79	GUT_GENOME000154
GCF_020149745.1	101378	102001	ani.76	GUT_GENOME023727
GCF_900187175.1	100254	100254	ani.100	GUT_GENOME008299
GCF_900187175.1	100254	100144	ani.79	GUT_GENOME257812
GCF_020735565.1	100760	100760	ani.100	GUT_GENOME243143
GCF_020735565.1	100760	103794	ani.84	GUT_GENOME243892
GCF_020735565.1	100760	101364	ani.83	GUT_GENOME225625
GCF_902373765.1	101304	101304	ani.100	GUT_GENOME065122
GCF_902373765.1	101304	101697	ani.81	GUT_GENOME141048
GCF_902373765.1	101304	104633	ani.80	GUT_GENOME106866
GCF_902373765.1	101304	100670	ani.78	GUT_GENOME091822
GCF_902373765.1	101304	100519	ani.77	GUT_GENOME014957
GCF_003470975.1	100148	100148	ani.100	GUT_GENOME075780
GCF_003470975.1	100148	101439	ani.80	GUT_GENOME045759
GCF_003470975.1	100148	101373	ani.79	GUT_GENOME147601
GCF_003470975.1	100148	102506	ani.78	GUT_GENOME143844
GCF_016904015.1	101380	101380	ani.100	GUT_GENOME003783
GCF_016904015.1	101380	101528	ani.79	GUT_GENOME000130
GCF_016904015.1	101380	100249	ani.78	GUT_GENOME001564
GCF_016904015.1	101380	101499	ani.77	GUT_GENOME000217
GCF_016904015.1	101380	102497	ani.76	GUT_GENOME143730
GCF_020735745.1	100060	100060	ani.100	GUT_GENOME203007
GCF_020735745.1	100060	100187	ani.93	GUT_GENOME282218
GCF_020735745.1	100060	100078	ani.81	GUT_GENOME103780
GCF_020735745.1	100060	102580	ani.80	GUT_GENOME045187
GCF_020735745.1	100060	104317	ani.78	GUT_GENOME154494
GCF_020735745.1	100060	104385	ani.79	GUT_GENOME153622
GCF_020735745.1	100060	100151	ani.77	GUT_GENOME207887
GCF_018140635.1	100262	100262	ani.100	GUT_GENOME047524
GCF_018140635.1	100262	100077	ani.86	GUT_GENOME194511
GCF_018140635.1	100262	100080	ani.85	GUT_GENOME000345
GCF_902387655.1	102482	102482	ani.100	GUT_GENOME047993
GCF_902387655.1	102482	100258	ani.94	GUT_GENOME200294
GCF_902387655.1	102482	102263	ani.77	GUT_GENOME139065
GCF_902387655.1	102482	102570	ani.79	GUT_GENOME065932
GCF_902387655.1	102482	101082	ani.78	GUT_GENOME005645
GCF_902387655.1	102482	100154	ani.76	GUT_GENOME023213
GCF_902373885.1	101310	101310	ani.100	GUT_GENOME001337
GCF_902373885.1	101310	100249	ani.80	GUT_GENOME001564
GCF_902373885.1	101310	102279	ani.77	GUT_GENOME103812
GCF_902373885.1	101310	100229	ani.76	GUT_GENOME001052
GCF_902373885.1	101310	100404	ani.75	GUT_GENOME158139
GCF_020735605.1	100044	100138	ani.92	GUT_GENOME062493
GCF_020735605.1	100044	103957	ani.88	GUT_GENOME045031
GCF_020735605.1	100044	102449	ani.82	GUT_GENOME000910
GCF_020735605.1	100044	104281	ani.81	GUT_GENOME030545
GCF_020735605.1	100044	100044	ani.100	GUT_GENOME017120
GCF_020735605.1	100044	102033	ani.87	GUT_GENOME111959
GCF_020735605.1	100044	101489	ani.79	GUT_GENOME000713
GCF_020735605.1	100044	102282	ani.78	GUT_GENOME264069
GCF_020735605.1	100044	103418	ani.77	GUT_GENOME235817
GCF_002222615.2	102549	102549	ani.100	GUT_GENOME020405
GCF_002222615.2	102549	100196	ani.83	GUT_GENOME034180
GCF_002222615.2	102549	100013	ani.82	GUT_GENOME000626
GCF_002222615.2	102549	103312	ani.81	GUT_GENOME181795
GCF_002222615.2	102549	103681	ani.80	GUT_GENOME095974
GCF_002222615.2	102549	101433	ani.79	GUT_GENOME000154
GCF_002222615.2	102549	100265	ani.78	GUT_GENOME147865
GCF_002222615.2	102549	102715	ani.77	GUT_GENOME281876
GCF_902373875.1	101316	101316	ani.100	GUT_GENOME045654
GCF_902373875.1	101316	100027	ani.90	GUT_GENOME103788
GCF_902373875.1	101316	103482	ani.80	GUT_GENOME233416
GCF_902373875.1	101316	100182	ani.84	GUT_GENOME001175
GCF_902373875.1	101316	102511	ani.79	GUT_GENOME145693
GCF_003468235.1	100150	100150	ani.100	GUT_GENOME000256
GCF_003468235.1	100150	100032	ani.87	GUT_GENOME097727
GCF_003468235.1	100150	102166	ani.86	GUT_GENOME260382
GCF_016889665.1	101493	101493	ani.100	GUT_GENOME040334
GCF_016889665.1	101493	101564	ani.92	GUT_GENOME088312
GCF_016889665.1	101493	101386	ani.91	GUT_GENOME165125
GCF_016889665.1	101493	101045	ani.88	GUT_GENOME116791
GCF_016889665.1	101493	100198	ani.79	GUT_GENOME096223
GCF_016889665.1	101493	101622	ani.78	GUT_GENOME231259
GCF_016889665.1	101493	101311	ani.80	GUT_GENOME239714
GCF_016889665.1	101493	100172	ani.77	GUT_GENOME286530
GCF_016889665.1	101493	104248	ani.76	GUT_GENOME108079
GCF_000203855.3	102386	102386	ani.100	GUT_GENOME142473
GCF_000203855.3	102386	102787	ani.82	GUT_GENOME169130
GCF_000203855.3	102386	102514	ani.81	GUT_GENOME232062
GCF_902374375.1	101364	101364	ani.100	GUT_GENOME112194
GCF_902374375.1	101364	103693	ani.93	GUT_GENOME016974
GCF_902374375.1	101364	100043	ani.83	GUT_GENOME183808
GCF_902374375.1	101364	100273	ani.79	GUT_GENOME195340
GCF_902374375.1	101364	103097	ani.78	GUT_GENOME205917
GCF_902374375.1	101364	101694	ani.77	GUT_GENOME000613
GCF_020736685.1	104345	104345	ani.100	GUT_GENOME042679
GCF_020736685.1	104345	102302	ani.92	GUT_GENOME076840
GCF_020736685.1	104345	100580	ani.91	GUT_GENOME002391
GCF_020736685.1	104345	100113	ani.88	GUT_GENOME212890
GCF_020736685.1	104345	101068	ani.87	GUT_GENOME232081
GCF_020736685.1	104345	100199	ani.81	GUT_GENOME001523
GCF_020736685.1	104345	100246	ani.78	GUT_GENOME258830
GCF_020736685.1	104345	101289	ani.80	GUT_GENOME061725
GCF_020736685.1	104345	103370	ani.79	GUT_GENOME207369
GCF_020736685.1	104345	100225	ani.77	GUT_GENOME194631
GCF_003466005.1	102328	102328	ani.100	GUT_GENOME064977
GCF_003466005.1	102328	100172	ani.94	GUT_GENOME286530
GCF_003466005.1	102328	101564	ani.78	GUT_GENOME088312
GCF_003466005.1	102328	101311	ani.77	GUT_GENOME239714
GCF_003466005.1	102328	102395	ani.76	GUT_GENOME142513
GCF_000020225.1	102454	102454	ani.100	GUT_GENOME104567
GCF_000020225.1	102454	102453	ani.86	GUT_GENOME037304
GCF_000020225.1	102454	102452	ani.85	GUT_GENOME261957
GCF_000020225.1	102454	101921	ani.94	GUT_GENOME248903
GCF_000020225.1	102454	102378	ani.82	GUT_GENOME258414
GCF_000020225.1	102454	102510	ani.81	GUT_GENOME142052
GCF_013009555.1	102478	102478	ani.100	GUT_GENOME283404
GCF_013009555.1	102478	100243	ani.81	GUT_GENOME151687
GCF_013009555.1	102478	104236	ani.79	GUT_GENOME258820
GCF_016888945.1	100273	100273	ani.100	GUT_GENOME071697
GCF_016888945.1	100273	101835	ani.80	GUT_GENOME095119
GCF_016888945.1	100273	104479	ani.79	GUT_GENOME024829
GCF_016888945.1	100273	102568	ani.78	GUT_GENOME150273
GCF_016888945.1	100273	104019	ani.77	GUT_GENOME117678
GCF_020735865.1	100138	100138	ani.100	GUT_GENOME006370
GCF_020735865.1	100138	100044	ani.92	GUT_GENOME001412
GCF_020735865.1	100138	102449	ani.82	GUT_GENOME000910
GCF_020735865.1	100138	104281	ani.81	GUT_GENOME030545
GCF_020735865.1	100138	103701	ani.80	GUT_GENOME061809
GCF_020735865.1	100138	103957	ani.88	GUT_GENOME045031
GCF_020735865.1	100138	102033	ani.87	GUT_GENOME111959
GCF_020735865.1	100138	102282	ani.79	GUT_GENOME264069
GCF_020735865.1	100138	100284	ani.78	GUT_GENOME058378
GCF_020735865.1	100138	102396	ani.77	GUT_GENOME096265
GCF_016904155.1	101315	101315	ani.100	GUT_GENOME045346
GCF_016904155.1	101315	102279	ani.80	GUT_GENOME103812
GCF_016904155.1	101315	100229	ani.79	GUT_GENOME001052
GCF_016904155.1	101315	100038	ani.78	GUT_GENOME000663
GCF_016904155.1	101315	102619	ani.77	GUT_GENOME172318
GCF_000153905.1	100212	100212	ani.100	GUT_GENOME001195
GCF_000153905.1	100212	100171	ani.84	GUT_GENOME001294
GCF_000153905.1	100212	100263	ani.82	GUT_GENOME000660
GCF_000153905.1	100212	101338	ani.81	GUT_GENOME096552
GCF_000153905.1	100212	100050	ani.80	GUT_GENOME190568
GCF_000153905.1	100212	100133	ani.79	GUT_GENOME005957
GCF_000153905.1	100212	100623	ani.78	GUT_GENOME127778
GCF_000153905.1	100212	103928	ani.77	GUT_GENOME186091
GCF_000153925.1	101374	101374	ani.100	GUT_GENOME028984
GCF_000153925.1	101374	103984	ani.84	GUT_GENOME283445
GCF_000153925.1	101374	102596	ani.78	GUT_GENOME230896
GCF_000153925.1	101374	101531	ani.77	GUT_GENOME016096
GCF_000169235.1	100146	100146	ani.100	GUT_GENOME001742
GCF_000169235.1	100146	100206	ani.83	GUT_GENOME000213
GCF_000169235.1	100146	100229	ani.81	GUT_GENOME001052
GCF_000169235.1	100146	100249	ani.80	GUT_GENOME001564
GCF_000169235.1	100146	101687	ani.79	GUT_GENOME130224
GCF_000169235.1	100146	101607	ani.78	GUT_GENOME045619
GCF_000169235.1	100146	102279	ani.82	GUT_GENOME103812
GCF_000169235.1	100146	101413	ani.77	GUT_GENOME095526
GCF_000154065.1	100038	100038	ani.100	GUT_GENOME064589
GCF_000154065.1	100038	102279	ani.90	GUT_GENOME103812
GCF_000154065.1	100038	100206	ani.81	GUT_GENOME000213
GCF_000154065.1	100038	101607	ani.79	GUT_GENOME045619
GCF_000154065.1	100038	101072	ani.78	GUT_GENOME060348
GCF_000154065.1	100038	103465	ani.77	GUT_GENOME022163
GCF_000153885.1	100208	100208	ani.100	GUT_GENOME021484
GCF_000153885.1	100208	100204	ani.81	GUT_GENOME001227
GCF_000153885.1	100208	101645	ani.80	GUT_GENOME174646
GCF_000153885.1	100208	103418	ani.79	GUT_GENOME235817
GCF_020735705.1	100018	100018	ani.100	GUT_GENOME099862
GCF_020735705.1	100018	100364	ani.91	GUT_GENOME015535
GCF_020735705.1	100018	100231	ani.88	GUT_GENOME194570
GCF_020735705.1	100018	101745	ani.87	GUT_GENOME270469
GCF_020735705.1	100018	100189	ani.81	GUT_GENOME000138
GCF_020735705.1	100018	102289	ani.79	GUT_GENOME153212
GCF_020735705.1	100018	103958	ani.78	GUT_GENOME256490
GCF_000154085.1	102395	102395	ani.100	GUT_GENOME095898
GCF_000154085.1	102395	103452	ani.90	GUT_GENOME236093
GCF_000154085.1	102395	101354	ani.83	GUT_GENOME081981
GCF_000154085.1	102395	102397	ani.82	GUT_GENOME096476
GCF_000154085.1	102395	101471	ani.78	GUT_GENOME096135
GCF_000154085.1	102395	100756	ani.84	GUT_GENOME222880
GCF_000154085.1	102395	102469	ani.80	GUT_GENOME096477
GCF_000154085.1	102395	102334	ani.79	GUT_GENOME073919
GCF_000154085.1	102395	101946	ani.77	GUT_GENOME253468
GCF_010509575.1	100022	100022	ani.100	GUT_GENOME125280
GCF_010509575.1	100022	102224	ani.81	GUT_GENOME245298
GCF_010509575.1	100022	100039	ani.85	GUT_GENOME126839
GCF_010509575.1	100022	102545	ani.84	GUT_GENOME128922
GCF_010509575.1	100022	102610	ani.83	GUT_GENOME100127
GCF_010509575.1	100022	101322	ani.78	GUT_GENOME000095
GCF_010509575.1	100022	100573	ani.77	GUT_GENOME019258
GCF_010509575.1	100022	100133	ani.76	GUT_GENOME005957
GCF_014467075.1	100080	100080	ani.100	GUT_GENOME096167
GCF_014467075.1	100080	100052	ani.91	GUT_GENOME061265
GCF_014467075.1	100080	100988	ani.82	GUT_GENOME004684
GCF_014467075.1	100080	100106	ani.81	GUT_GENOME140096
GCF_000012825.1	102478	102478	ani.100	GUT_GENOME231554
GCF_000012825.1	102478	100243	ani.81	GUT_GENOME151687
GCF_000012825.1	102478	101848	ani.79	GUT_GENOME008351
GCF_000154445.1	100062	100062	ani.100	GUT_GENOME003168
GCF_000154445.1	100062	101007	ani.87	GUT_GENOME065455
GCF_000154445.1	100062	100102	ani.79	GUT_GENOME000048
GCF_000154445.1	100062	101623	ani.78	GUT_GENOME045534
GCF_000154445.1	100062	100075	ani.77	GUT_GENOME000289
GCF_000154445.1	100062	101337	ani.76	GUT_GENOME000511
GCF_000154525.1	103681	103681	ani.100	GUT_GENOME102065
GCF_000154525.1	103681	100105	ani.87	GUT_GENOME096575
GCF_000154525.1	103681	100224	ani.85	GUT_GENOME064214
GCF_000154525.1	103681	101661	ani.83	GUT_GENOME103113
GCF_000154525.1	103681	101346	ani.80	GUT_GENOME000708
GCF_000154525.1	103681	100196	ani.79	GUT_GENOME034180
GCF_000154525.1	103681	101780	ani.78	GUT_GENOME133131
GCF_000154525.1	103681	103852	ani.77	GUT_GENOME097275
GCF_000173795.1	100026	100026	ani.100	GUT_GENOME024981
GCF_000173795.1	100026	103653	ani.92	GUT_GENOME169927
GCF_000173795.1	100026	102770	ani.91	GUT_GENOME225809
GCF_000173795.1	100026	100244	ani.93	GUT_GENOME024807
GCF_000173795.1	100026	102422	ani.90	GUT_GENOME143061
GCF_020731235.1	101306	101306	ani.100	GUT_GENOME020024
GCF_020731235.1	101306	103693	ani.80	GUT_GENOME016974
GCF_020731235.1	101306	103097	ani.83	GUT_GENOME205917
GCF_020731235.1	101306	100043	ani.79	GUT_GENOME183808
GCF_020731235.1	101306	101925	ani.78	GUT_GENOME055631
GCF_020731235.1	101306	102547	ani.77	GUT_GENOME126655
GCF_000024265.1	102544	102544	ani.100	GUT_GENOME065114
GCF_000024265.1	102544	102441	ani.82	GUT_GENOME254338
GCF_000024265.1	102544	102487	ani.84	GUT_GENOME000602
GCF_000024265.1	102544	102352	ani.83	GUT_GENOME131057
GCF_000024265.1	102544	100611	ani.79	GUT_GENOME091032
GCF_000024265.1	102544	101740	ani.78	GUT_GENOME254908
GCF_000024265.1	102544	102910	ani.77	GUT_GENOME212235
GCF_000024265.1	102544	101413	ani.76	GUT_GENOME095526
GCF_000156195.1	100029	100029	ani.100	GUT_GENOME149166
GCF_000156195.1	100029	101378	ani.86	GUT_GENOME143357
GCF_000156195.1	100029	101345	ani.85	GUT_GENOME000638
GCF_000156195.1	100029	100013	ani.84	GUT_GENOME000626
GCF_000156195.1	100029	102549	ani.82	GUT_GENOME096127
GCF_000156195.1	100029	103312	ani.81	GUT_GENOME181795
GCF_000156195.1	100029	101337	ani.79	GUT_GENOME000511
GCF_000156195.1	100029	102455	ani.78	GUT_GENOME143231
GCF_000156195.1	100029	103126	ani.77	GUT_GENOME097715
GCF_000156655.1	101711	101711	ani.100	GUT_GENOME023495
GCF_000156655.1	101711	100655	ani.90	GUT_GENOME023053
GCF_000156655.1	101711	100186	ani.87	GUT_GENOME044941
GCF_000156655.1	101711	104375	ani.86	GUT_GENOME121244
GCF_000156655.1	101711	100253	ani.88	GUT_GENOME006059
GCF_000156655.1	101711	100267	ani.77	GUT_GENOME259158
GCF_000156655.1	101711	101556	ani.76	GUT_GENOME152647
GCF_900537995.1	100076	100076	ani.100	GUT_GENOME025088
GCF_900537995.1	100076	100136	ani.83	GUT_GENOME121879
GCF_900537995.1	100076	103694	ani.82	GUT_GENOME121331
GCF_900537995.1	100076	102517	ani.81	GUT_GENOME258906
GCF_900537995.1	100076	103892	ani.77	GUT_GENOME254125
GCF_900537995.1	100076	100245	ani.91	GUT_GENOME194841
GCF_900537995.1	100076	100153	ani.80	GUT_GENOME148110
GCF_900537995.1	100076	104271	ani.79	GUT_GENOME155230
GCF_900537995.1	100076	102528	ani.76	GUT_GENOME095975
GCF_002222595.2	101704	101704	ani.100	GUT_GENOME057524
GCF_002222595.2	101704	100990	ani.94	GUT_GENOME199134
GCF_002222595.2	101704	101596	ani.77	GUT_GENOME046389
GCF_002222595.2	101704	103326	ani.79	GUT_GENOME003390
GCF_002222595.2	101704	102286	ani.78	GUT_GENOME001349
GCF_002222595.2	101704	100463	ani.76	GUT_GENOME265390
GCF_020735445.1	102293	102293	ani.100	GUT_GENOME050811
GCF_020735445.1	102293	104456	ani.86	GUT_GENOME234550
GCF_020735445.1	102293	102834	ani.84	GUT_GENOME157390
GCF_020735445.1	102293	100272	ani.83	GUT_GENOME197575
GCF_020735445.1	102293	100553	ani.82	GUT_GENOME200671
GCF_020735445.1	102293	103697	ani.85	GUT_GENOME019718
GCF_020735445.1	102293	101770	ani.81	GUT_GENOME273677
GCF_020735445.1	102293	100412	ani.80	GUT_GENOME008689
GCF_016889065.1	100203	100203	ani.100	GUT_GENOME031368
GCF_016889065.1	100203	100183	ani.91	GUT_GENOME004074
GCF_016889065.1	100203	101655	ani.87	GUT_GENOME008422
GCF_016889065.1	100203	100168	ani.82	GUT_GENOME008876
GCF_016889065.1	100203	103203	ani.79	GUT_GENOME215167
GCF_016889065.1	100203	102459	ani.78	GUT_GENOME145835
GCF_000157995.1	100192	100192	ani.100	GUT_GENOME244007
GCF_000157995.1	100192	102779	ani.91	GUT_GENOME166618
GCF_000157995.1	100192	101430	ani.82	GUT_GENOME103725
GCF_000157995.1	100192	102395	ani.81	GUT_GENOME142513
GCF_001025215.1	103683	103683	ani.100	GUT_GENOME152626
GCF_001025215.1	103683	100756	ani.92	GUT_GENOME222880
GCF_001025215.1	103683	102395	ani.84	GUT_GENOME142513
GCF_001025215.1	103683	103452	ani.83	GUT_GENOME236093
GCF_001025215.1	103683	101354	ani.82	GUT_GENOME081981
GCF_001025215.1	103683	102397	ani.81	GUT_GENOME096476
GCF_001025215.1	103683	102469	ani.80	GUT_GENOME096477
GCF_001025215.1	103683	102334	ani.79	GUT_GENOME073919
GCF_001025215.1	103683	102365	ani.78	GUT_GENOME000813
GCF_001025215.1	103683	102478	ani.77	GUT_GENOME143504
GCF_008281175.1	101710	101710	ani.100	GUT_GENOME194701
GCF_008281175.1	101710	100165	ani.81	GUT_GENOME096558
GCF_008281175.1	101710	102166	ani.80	GUT_GENOME260382
GCF_000158335.2	102478	102478	ani.100	GUT_GENOME202830
GCF_000158335.2	102478	100243	ani.81	GUT_GENOME151687
GCF_000158335.2	102478	104498	ani.79	GUT_GENOME007404
GCF_000230275.1	101440	101440	ani.100	GUT_GENOME043447
GCF_000230275.1	101440	100847	ani.91	GUT_GENOME037459
GCF_000230275.1	101440	100084	ani.90	GUT_GENOME148990
GCF_020735645.1	100901	100901	ani.100	GUT_GENOME027892
GCF_020735645.1	100901	102121	ani.90	GUT_GENOME034714
GCF_020735645.1	100901	101556	ani.86	GUT_GENOME152647
GCF_020735645.1	100901	103477	ani.85	GUT_GENOME013347
GCF_020735645.1	100901	100218	ani.79	GUT_GENOME152541
GCF_020735645.1	100901	100877	ani.76	GUT_GENOME253963
GCF_020731525.1	100271	100271	ani.100	GUT_GENOME149230
GCF_020731525.1	100271	104271	ani.90	GUT_GENOME155230
GCF_020731525.1	100271	103892	ani.77	GUT_GENOME254125
GCF_020731525.1	100271	100245	ani.80	GUT_GENOME194841
GCF_020731525.1	100271	100389	ani.78	GUT_GENOME139702
GCF_020731525.1	100271	100078	ani.76	GUT_GENOME103780
GCF_000210075.1	101345	101378	ani.92	GUT_GENOME143357
GCF_000210075.1	101345	100013	ani.89	GUT_GENOME000626
GCF_000210075.1	101345	102549	ani.84	GUT_GENOME096127
GCF_000210075.1	101345	100196	ani.82	GUT_GENOME034180
GCF_000210075.1	101345	100098	ani.80	GUT_GENOME000037
GCF_000210075.1	101345	100788	ani.77	GUT_GENOME262275
GCF_000210075.1	101345	101345	ani.100	GUT_GENOME007117
GCF_000210075.1	101345	100029	ani.86	GUT_GENOME098609
GCF_000210075.1	101345	103312	ani.81	GUT_GENOME181795
GCF_000210075.1	101345	101337	ani.79	GUT_GENOME000511
GCF_000210075.1	101345	100265	ani.78	GUT_GENOME147865
GCF_000210075.1	101345	103852	ani.76	GUT_GENOME097275
GCF_000265365.1	101830	101830	ani.100	GUT_GENOME061129
GCF_000265365.1	101830	102592	ani.84	GUT_GENOME280639
GCF_000265365.1	101830	101546	ani.83	GUT_GENOME281500
GCF_000265365.1	101830	101562	ani.82	GUT_GENOME000606
GCF_000265365.1	101830	102082	ani.81	GUT_GENOME254052
GCF_000265365.1	101830	104544	ani.80	GUT_GENOME256551
GCF_000265365.1	101830	100128	ani.79	GUT_GENOME219554
GCF_000265365.1	101830	104241	ani.77	GUT_GENOME102949
GCF_000265365.1	101830	104014	ani.76	GUT_GENOME008654
GCF_000210575.1	100003	100003	ani.100	GUT_GENOME065930
GCF_000210575.1	100003	103279	ani.93	GUT_GENOME214511
GCF_000210575.1	100003	104290	ani.87	GUT_GENOME263201
GCF_000210575.1	100003	100128	ani.79	GUT_GENOME219554
GCF_000210575.1	100003	100414	ani.78	GUT_GENOME009568
GCF_000210575.1	100003	104241	ani.76	GUT_GENOME102949
GCF_000210575.1	100003	101546	ani.86	GUT_GENOME281500
GCF_000210575.1	100003	102007	ani.83	GUT_GENOME039910
GCF_000210575.1	100003	104544	ani.82	GUT_GENOME256551
GCF_000210575.1	100003	101415	ani.81	GUT_GENOME254477
GCF_000210575.1	100003	103952	ani.80	GUT_GENOME065879
GCF_000210575.1	100003	103993	ani.77	GUT_GENOME261214
GCF_000210575.1	100003	100105	ani.75	GUT_GENOME096575
GCF_000484655.1	101338	101338	ani.100	GUT_GENOME043065
GCF_000484655.1	101338	100200	ani.87	GUT_GENOME157021
GCF_000484655.1	101338	100031	ani.80	GUT_GENOME000426
GCF_000484655.1	101338	100002	ani.81	GUT_GENOME000701
GCF_000484655.1	101338	103151	ani.79	GUT_GENOME105720
GCF_000484655.1	101338	103012	ani.78	GUT_GENOME189119
GCF_000484655.1	101338	102506	ani.77	GUT_GENOME143844
GCF_000425005.1	100173	100173	ani.100	GUT_GENOME018731
GCF_000425005.1	100173	100519	ani.89	GUT_GENOME014957
GCF_000261265.1	101292	101292	ani.100	GUT_GENOME119682
GCF_000261265.1	101292	102469	ani.86	GUT_GENOME096477
GCF_000261265.1	101292	103383	ani.82	GUT_GENOME207503
GCF_000261265.1	101292	102397	ani.81	GUT_GENOME096476
GCF_000261265.1	101292	103069	ani.80	GUT_GENOME016835
GCF_000261265.1	101292	102365	ani.79	GUT_GENOME000813
GCF_000261265.1	101292	101471	ani.78	GUT_GENOME096135
GCF_000261265.1	101292	100138	ani.77	GUT_GENOME062493
GCF_000374505.1	100074	100074	ani.100	GUT_GENOME092954
GCF_000374505.1	100074	102592	ani.85	GUT_GENOME280639
GCF_000374505.1	100074	101830	ani.84	GUT_GENOME121620
GCF_000374505.1	100074	100003	ani.83	GUT_GENOME155506
GCF_000374505.1	100074	103952	ani.79	GUT_GENOME065879
GCF_000374505.1	100074	101546	ani.82	GUT_GENOME281500
GCF_000374505.1	100074	102007	ani.81	GUT_GENOME039910
GCF_000374505.1	100074	101663	ani.80	GUT_GENOME214909
GCF_000374505.1	100074	101415	ani.78	GUT_GENOME254477
GCF_000374505.1	100074	100414	ani.77	GUT_GENOME009568
GCF_000374505.1	100074	100107	ani.76	GUT_GENOME000555
GCF_020735725.1	101420	101420	ani.100	GUT_GENOME083392
GCF_020735725.1	101420	101562	ani.91	GUT_GENOME000606
GCF_020735725.1	101420	101546	ani.90	GUT_GENOME281500
GCF_020735725.1	101420	100003	ani.87	GUT_GENOME155506
GCF_020735725.1	101420	103279	ani.86	GUT_GENOME214511
GCF_020735725.1	101420	104290	ani.84	GUT_GENOME263201
GCF_020735725.1	101420	101830	ani.83	GUT_GENOME121620
GCF_020735725.1	101420	104006	ani.82	GUT_GENOME254379
GCF_020735725.1	101420	104536	ani.81	GUT_GENOME279577
GCF_020735725.1	101420	101415	ani.80	GUT_GENOME254477
GCF_020735725.1	101420	101663	ani.79	GUT_GENOME214909
GCF_020735725.1	101420	103993	ani.78	GUT_GENOME261214
GCF_020735725.1	101420	104241	ani.77	GUT_GENOME102949
GCF_020735725.1	101420	102715	ani.76	GUT_GENOME281876
GCF_004154955.1	102340	102340	ani.100	GUT_GENOME065904
GCF_004154955.1	102340	101502	ani.80	GUT_GENOME000734
GCF_004154955.1	102340	100071	ani.79	GUT_GENOME096130
GCF_004154955.1	102340	102944	ani.78	GUT_GENOME192918
GCF_004154955.1	102340	101295	ani.76	GUT_GENOME096214
GCF_000478885.1	102480	102480	ani.100	GUT_GENOME089512
GCF_000478885.1	102480	102023	ani.80	GUT_GENOME018750
GCF_000478885.1	102480	102487	ani.79	GUT_GENOME000602
GCF_000478885.1	102480	102441	ani.78	GUT_GENOME254338
GCF_000478885.1	102480	100597	ani.77	GUT_GENOME018600
GCF_000478885.1	102480	102545	ani.75	GUT_GENOME128922
GCF_000701705.1	101359	101359	ani.100	GUT_GENOME030201
GCF_000701705.1	101359	104433	ani.91	GUT_GENOME097246
GCF_000701705.1	101359	101631	ani.89	GUT_GENOME046563
GCF_000701705.1	101359	101277	ani.84	GUT_GENOME124474
GCF_000701705.1	101359	101316	ani.81	GUT_GENOME281352
GCF_902374895.1	101429	101429	ani.100	GUT_GENOME082685
GCF_902374895.1	101429	101385	ani.77	GUT_GENOME259173
GCF_902374895.1	101429	100170	ani.78	GUT_GENOME260248
GCF_902374895.1	101429	102163	ani.76	GUT_GENOME256937
GCF_000154245.1	101707	101707	ani.100	GUT_GENOME034678
GCF_000154245.1	101707	100189	ani.94	GUT_GENOME000138
GCF_000154245.1	101707	101354	ani.77	GUT_GENOME081981
GCF_000157075.2	102478	102478	ani.100	GUT_GENOME261417
GCF_000157075.2	102478	102560	ani.81	GUT_GENOME229643
GCF_000157075.2	102478	101359	ani.79	GUT_GENOME103740
GCF_000159075.2	101378	101378	ani.100	GUT_GENOME003085
GCF_000159075.2	101378	100013	ani.93	GUT_GENOME000626
GCF_000159075.2	101378	101345	ani.92	GUT_GENOME000638
GCF_000159075.2	101378	100029	ani.86	GUT_GENOME098609
GCF_000159075.2	101378	102549	ani.83	GUT_GENOME096127
GCF_000159075.2	101378	100098	ani.80	GUT_GENOME000037
GCF_000159075.2	101378	100224	ani.78	GUT_GENOME064214
GCF_000159075.2	101378	100788	ani.77	GUT_GENOME262275
GCF_000159075.2	101378	102281	ani.81	GUT_GENOME140385
GCF_000159075.2	101378	103681	ani.79	GUT_GENOME095974
GCF_000159075.2	101378	102616	ani.76	GUT_GENOME027163
GCF_000162155.1	101345	101378	ani.92	GUT_GENOME143357
GCF_000162155.1	101345	100013	ani.89	GUT_GENOME000626
GCF_000162155.1	101345	100196	ani.82	GUT_GENOME034180
GCF_000162155.1	101345	100788	ani.77	GUT_GENOME262275
GCF_000162155.1	101345	101345	ani.100	GUT_GENOME003467
GCF_000162155.1	101345	100029	ani.86	GUT_GENOME098609
GCF_000162155.1	101345	102549	ani.83	GUT_GENOME096127
GCF_000162155.1	101345	103312	ani.81	GUT_GENOME181795
GCF_000162155.1	101345	100236	ani.80	GUT_GENOME184317
GCF_000162155.1	101345	101433	ani.79	GUT_GENOME000154
GCF_000162155.1	101345	100105	ani.78	GUT_GENOME096575
GCF_000162155.1	101345	103703	ani.76	GUT_GENOME034986
GCF_000163735.1	101349	101349	ani.100	GUT_GENOME182069
GCF_000163735.1	101349	102640	ani.94	GUT_GENOME156350
GCF_000163735.1	101349	103406	ani.78	GUT_GENOME244212
GCF_000163735.1	101349	101066	ani.76	GUT_GENOME095678
GCF_000163735.1	101349	100214	ani.87	GUT_GENOME171317
GCF_000163735.1	101349	102819	ani.82	GUT_GENOME171388
GCF_000163735.1	101349	102175	ani.75	GUT_GENOME257842
GCF_000466565.1	100142	100142	ani.100	GUT_GENOME196615
GCF_000466565.1	100142	100031	ani.90	GUT_GENOME000426
GCF_000466565.1	100142	100263	ani.89	GUT_GENOME000660
GCF_000466565.1	100142	100050	ani.81	GUT_GENOME190568
GCF_000466565.1	100142	102298	ani.80	GUT_GENOME000948
GCF_000466565.1	100142	103821	ani.79	GUT_GENOME156298
GCF_000466565.1	100142	101224	ani.78	GUT_GENOME065334
GCF_000466565.1	100142	101855	ani.77	GUT_GENOME012046
GCF_000469425.1	102327	102327	ani.100	GUT_GENOME120928
GCF_000469425.1	102327	100059	ani.83	GUT_GENOME000275
GCF_000469425.1	102327	101616	ani.82	GUT_GENOME046053
GCF_000469425.1	102327	101983	ani.81	GUT_GENOME258344
GCF_000469425.1	102327	100070	ani.80	GUT_GENOME124941
GCF_000469425.1	102327	102720	ani.79	GUT_GENOME251962
GCF_000469425.1	102327	104463	ani.78	GUT_GENOME258549
GCF_000469425.1	102327	104163	ani.77	GUT_GENOME194283
GCF_000469425.1	102327	100159	ani.76	GUT_GENOME007258
GCF_000020605.1	102492	102492	ani.100	GUT_GENOME085957
GCF_000020605.1	102492	102670	ani.93	GUT_GENOME170765
GCF_000020605.1	102492	101186	ani.83	GUT_GENOME286214
GCF_000020605.1	102492	100489	ani.78	GUT_GENOME014628
GCF_000020605.1	102492	100136	ani.82	GUT_GENOME121879
GCF_000020605.1	102492	101364	ani.77	GUT_GENOME225625
GCF_000144975.1	101294	101294	ani.100	GUT_GENOME009695
GCF_000144975.1	101294	103022	ani.90	GUT_GENOME124415
GCF_000144975.1	101294	100107	ani.76	GUT_GENOME000555
GCF_000154345.1	100069	100069	ani.100	GUT_GENOME001119
GCF_000154345.1	100069	101293	ani.81	GUT_GENOME095937
GCF_000382085.1	102530	102530	ani.100	GUT_GENOME087292
GCF_000382085.1	102530	103844	ani.91	GUT_GENOME040577
GCF_000382085.1	102530	101887	ani.87	GUT_GENOME256656
GCF_000382085.1	102530	101830	ani.86	GUT_GENOME121620
GCF_000509025.1	100159	100159	ani.100	GUT_GENOME186372
GCF_000509025.1	100159	102290	ani.80	GUT_GENOME000610
GCF_000509025.1	100159	101021	ani.79	GUT_GENOME068507
GCF_000509145.1	103684	103684	ani.100	GUT_GENOME096395
GCF_000509145.1	103684	101615	ani.80	GUT_GENOME097730
GCF_000509145.1	103684	103063	ani.77	GUT_GENOME130359
GCF_000509145.1	103684	104207	ani.76	GUT_GENOME116276
GCF_001304715.1	102547	102547	ani.100	GUT_GENOME044598
GCF_001304715.1	102547	103747	ani.91	GUT_GENOME273306
GCF_001304715.1	102547	101802	ani.88	GUT_GENOME088390
GCF_001304715.1	102547	101561	ani.80	GUT_GENOME084472
GCF_001304715.1	102547	102336	ani.90	GUT_GENOME151562
GCF_001304715.1	102547	103331	ani.82	GUT_GENOME185044
GCF_001304715.1	102547	100276	ani.79	GUT_GENOME035002
GCF_001304715.1	102547	100558	ani.78	GUT_GENOME187612
GCF_001304715.1	102547	101293	ani.77	GUT_GENOME095937
